# Fly Cell Atlas: a single-cell transcriptomic atlas of the adult fruit fly

## Abstract

The ability to obtain single cell transcriptomes for stable cell types and dynamic cell states is ushering in a new era for biology. We created the Tabula *Drosophilae*, a single cell atlas of the adult fruit fly which includes 580k cells from 15 individually dissected sexed tissues as well as the entire head and body. Over 100 researchers from the fly community contributed annotations to >250 distinct cell types across all tissues. We provide an in-depth analysis of cell type-related gene signatures and transcription factor markers, as well as sexual dimorphism, across the whole animal. Analysis of common cell types that are shared between tissues, such as blood and muscle cells, allowed the discovery of rare cell types and tissue-specific subtypes. This atlas provides a valuable resource for the entire *Drosophila* community and serves as a comprehensive reference to study genetic perturbations and disease models at single cell resolution.
