## supplementary tables for "Fly Cell Atlas: a single-cell transcriptomic atlas of the adult fruit fly": Table S1.xlsx

### Sheet: supplementary_table_1
cell_type	high_genes (expr ratio > 50%)	medium_genes (50% > expr ratio > 5%)	low_genes (expr ratio < 5%)
16-cell germline cyst in germarium region 2a and 2b	ovo, CG9650	CG31365, CG4496, Gsc, CG2678, CG44002, CG17801, CG12744, Neu2	l(1)sc, zen, ase, ac
adult abdominal pericardial cell	h, pros, Rel	ush, CrebA, Ets21C, zfh1, Hand, kn	Klf15
adult alary muscle	org-1, dsx	hb, Kah, tio, CG32121	lmd, slou
adult antenna glial cell	ss	sr, E5, repo, tx, slp1, sens-2	CG14050, ems
adult brain cell body glial cell	vvl, ct, zfh1, zfh2	CG11902, CG10669, noc
adult brain perineurial glial cell	NFAT, Drgx, pdm3	repo, Optix
adult differentiating enterocyte	Atf3, vnd, CG34376, Sox21a, Eip74EF, GATAe, Ets21C, nub, jing, kay	exex
adult enterocyte		vnd, exex, GATAe, nub, pad	Plzf, CG14860, CG2712
adult esophagus	dl, bab2, kni, svp, knrl	ovo, dmrt99B, Gsc	Myb, Hr83, Mabi
adult fat body	Sox102F, Mondo, cbt, CG34376, ap, sug, Ets98B	Dr, CG14050, CG30431	cato, gem
adult glial cell	ct, Drgx	repo, Oaz
adult heart	Dif, CG11617, tx, Hand, H15, tin	bap
adult heart ventral longitudinal muscle	Mrtf, pnt, Ubx, tup	sr, ems, Kah, E5, org-1	C15, lmd
adult hindgut	Ets98B, fkh	CG34031, dysf, Phs, byn, ich, otp	gcm2
adult hindgut*	dar1, Eip74EF, knrl, dsx	CG11696, gsb-n, kni, odd, byn, Abd-B, CG2120, Poxm, az2	wek, ranshi, Spps
adult lamina epithelial/marginal glial cell	bi, pnt, Optix, Ets65A	repo
adult Malpighian tubule	kay	nau	Mabi
adult Malpighian tubule bar-shaped cell of initial segment	Doc2, Doc1, tsh, pnt, apt, fkh, dac, NFAT, Lim3, hth	topi, tio	CG15336
adult Malpighian tubule principal cell	ERR, Mondo, sima, bigmax, GATAe, cad, Ptx1, sug, NFAT, ct, nom	ouib
adult Malpighian tubule principal cell of initial segment	Camta, Doc2, Mondo, sima, Doc1, pnt, NFAT, ct, hth, nom	danr
adult Malpighian tubule principal cell of lower segment	ERR, Mondo, bab2, bowl, GATAe, cad, sug, ct, nom
adult Malpighian tubule principal cell of lower ureter	Atf3, bab2, odd, drm, GATAe, cad, fkh, CG9650	sob
adult Malpighian tubule stellate cell of main segment	ERR, tio, sima, bab2, topi, bowl, tsh, apt, Ptx1, fkh, NFAT, Lim3	danr	HLH54F
adult midgut enterocyte	Ssrp, bs, CG10979, CG12071, Ets21C, stc, MTA1-like	Nf-YC, lov, MBD-R2, CG15011, sage, slbo, az2, p53, HHEX	amos, HLH54F
adult midgut-hindgut hybrid zone	elB, mld, fkh, dar1, h, knrl	CG34031, ovo, kni, byn, sob	CG15696
adult midgut*	GATAe, vnd, sug	exex
adult neuron		ham
adult oenocyte	cbt, sima, bab2, dsx, klu, salm, peb, vvl	Dr, ERR	ase
adult olfactory receptor neuron acid-sensing, Ir64a	acj6, CG18265	fd96Cb	ind, fd96Ca
adult olfactory receptor neuron acid-sensing, Ir75a/b/c, Ir64a	bi, CG32006	ind
adult olfactory receptor neuron Gr21a/63a	CG43689, CG18265, acj6	Crg-1, btd, unpg
adult olfactory receptor neuron Ir56a+, Orco-	acj6, salr	rib, fd96Cb	al, dmrt11E, fd96Ca
adult olfactory receptor neuron Ir75d	Dll	CG32006, B-H1, B-H2	ind, CG15269
adult olfactory receptor neuron Ir84a, Ir31a, Ir76a, Ir76b, Ir8a, Or35a	Dll, acj6	CG32006	ind, fd96Ca
adult olfactory receptor neuron Or13a		CG7786, eyg, Fer1	al, l(1)sc
adult olfactory receptor neuron Or22a, Or42b, Or59b	CG32006, CG43689, acj6	CG7786
adult olfactory receptor neuron Or47a, Or56a and likely other ORN types	Su(H)	slp2, nerfin-2, Fer1, eyg, btd
adult olfactory receptor neuron Or47b	Sp1, Su(H), CG32006, disco-r	btd, eyg, Fer1
adult olfactory receptor neuron Or65		slp2, eyg, slp1, Fer1
adult olfactory receptor neuron Or67a and likely other unknown ORN types		slp2, Fer1	unpg
adult olfactory receptor neuron Or67d	Su(H), disco-r, fru	eyg, Fer1
adult olfactory receptor neuron Or85a, Or43b	Sp1, Su(H), acj6	nerfin-2, btd, eyg
adult olfactory receptor neuron Or88a	CG32006, Su(H), disco-r	slp2, eyg, Fer1
adult olfactory receptor neuron Or92a	Su(H), acj6	unpg
adult olfactory receptor neuron unknown type, Orco-	salm, CG32006, acj6, salr	en
adult optic chiasma glial cell	bi, pnt, Optix, ab	repo
adult ostium	chinmo, Dif, dl, sr, pnr, Hand, H15, Doc3, tup
adult peripheral neuron of the heart		pnr	C15, nerfin-1
adult pylorus	CG34031, dysf, byn, fkh, Ets98B, otp
adult renal stem cell	fru, fkh, zfh2	noc, esg, jumu, Sox21a, Sox100B	CG17186
adult reticular neuropil associated glial cell	zfh2	CG34367, CG10654, CG42741
adult salivary gland	Sox21b, fkh, noc, CrebA	D, eyg, sage, sens, net
adult tracheal cell	ovo, dar1, vri, trh	Antp, CG42741
adult ventral nervous system	dati	RunxA, rn	Fer3, hkb, HLH4C, CG13287, slou
alpha/beta Kenyon cell	toy, dati, ey	Hr51
alpha/beta Kenyon cell	pros, toy, ey, dati, dac, Hr38	sr, Hr51, rn
antennal lobe projection neuron	pros, dati, kn	danr, dan, Oaz, PHDP, CG18262, CG10631	C15, ATbp, HLH3B
antennal trichoid sensillum at4	disco-r, Dif, chn, fru	Dref, CG6654, Fer1, Hey, CG10979, kni, CG7101, TFAM, CG34376, Cp190, Sox100B, Su(H), CG17829, E(spl)m3-HLH, CG7368, pzg, CG14667, Dll
anterior ejaculatory duct	retn, vvl, Abd-B		CG15696
antimicrobial peptide-producing cell	dve, caup, bab2, ara, mirr, Lim3, CG9650, bab1	pdm2, Ets21C, p53
arista and sacculus thermosensory and hygrosensory neuron Ir21a, Ir40a, Gr28b	CG17568, CG3847, zf30C, wek, CG15011, HmgZ, maf-S, Met, Sp1, Dif, Hsf, nerfin-2, ss, MTF-1, run, Hr78, CG15073, CG7786, CG43689, fd3F, Smox, nom
auditory sensory neuron		run, al, fd3F	Fer3
bitter-sensitive labellar taste bristle	Lim3, grn, fuss, kn	CG18265, pb, rib, Scr, B-H1, Rx, sens, B-H2
btl-GAL4 positive female cell, cluster 1, likely to be ovary cell	HmgD	Aef1, phol, polybromo, D1, CG17568, Dlip2, prg, insv, CG3847, Br140, D19A, CG11398, woc, CG2199, Dref, hb, CG10979, E(var)3-9, Phs, Bap111, wdn, CG3995, CG14711, CG15514, Ssrp, CG12391, tef, Cp190, CG14965, Odj, usp, CG4936, Lime, E2f2, CG17361, Nf-YC, CG4360, TFAM, CG2116, NC2alpha, pzg	CG12659, CG44002, CG17359, CG2712, Nf-YB, CG8159, M1BP, ZIPIC, CG18764, CG8319, CG18262, trem, bcd, CG11906, CG4282, wek, CG17328, ranshi, CG4424, Sry-delta, CG12942, CG15435, Pbp95, CG12299, Dlip1, Nf-YA, pad, CG10959, Ets97D, CG9890, Spps, CG10366, CG10274, CG17186, CG15812, CG17829, CG2129, CG14667, CG4854, az2
btl-GAL4 positive female cell, cluster 2, likely to be ovary cell	Aef1, phol, D1, insv, woc, CG2199, hb, Phs, E(var)3-9, wdn, HmgD, Ssrp, CG12391, Clamp, Cp190, usp, Lime, E2f2, zld, Nf-YC, CG4360, jumu, TFAM, NC2alpha, pzg	CG31365, CG4496, polybromo, CG12659, CG17568, Dlip2, prg, CG17359, CG2712, CG44002, Nf-YB, CG3847, CG8159, Br140, CG12744, M1BP, ZIPIC, D19A, CG11398, CG1529, CG8319, CG18262, trem, bcd, CG11906, CG4282, wek, Dref, CG17328, ranshi, CG9215, CG10979, CG4424, ATbp, Sry-delta, CG12942, CG15435, CG12104, Bap111, Pbp95, CG3995, CG14711, CG12299, CG12236, CG15514, Dlip1, Nf-YA, tef, CG14965, Odj, pad, C…
btl-GAL4 positive female cell, cluster 3, likely to be ovary cell	HmgD	phol, CG31365, polybromo, CG42741, CG12659, D1, Dlip2, prg, CG2712, insv, Nf-YB, CG12744, ZIPIC, stc, D19A, CG11398, CG1529, woc, CG8319, CG2199, CG4282, Dref, hb, Phs, E(var)3-9, CG7101, CG17385, Sry-delta, Bap111, CG14711, CG12299, CG15514, Ssrp, CG12391, tef, Odj, CG4936, Lime, E2f2, Ets97D, CG17361, CG9890, Nf-YC, CG10366, TFAM, CG15812, CG33213, CG2116, CG17829, NC2alpha, pzg	CG44002, CG8159, CG1663, D19B, Lpt, bcd, CG17328, ranshi, CG4424, CG5245, CG4730, CG3281, CG2678, Dlip1, CG4707, CG10959, CG17612, CG1602, CG4854, az2
btl-GAL4 positive female cell, likely to be ovary cell, sim+	sd, sim, Sox14, ush
btl-GAL4 positive female cell, likely to be ovary cell, sim+, H15+	ush, sim, sd, pnt, Sox14, kay	brk
cardia (1)	dve, caup, CrebA, ara, pnt, Lim3, tup	Ets96B
cardia (2)	HGTX, dve, caup, odd, drm, ara, fkh, dar1, pdm2, CG9650, tup	sob
cardiomyocyte, working adult heart muscle (non-ostia)	sima, bab2, Hand, Kah	tin
cell body glial cell	ct, zfh2	repo, Drgx
central main body follicle cell ca. St. 6-8	Mondo, br, mld, peb, mirr, jing, Six4	tj, sqz, E(spl)mbeta-HLH, HmgZ
centrifugal neuron C2	bi, toy, Ets65A	hbn
centrifugal neuron C3	toy, Ets65A	hbn	dan
choriogenic main body follicle cell and corpus luteum	CG9932, CG3726, sim, Glut4EF, sd, Sox14
choriogenic main body follicle cell St. 12	aop, ken, ush, sim, Glut4EF, srp, Sox14, jing	Eip74EF, brk
choriogenic main body follicle cell St. 14	CG9932, CG3726, ush, sim, Glut4EF, sd, peb, Sox14	CG8301
CNS surface associated glial cell	sr, nub, sens-2, tx	bs	wek, CG13894, ems, l(1)sc, CG14050, CG14860, CG16863, CG1602, Lpt, CG8388, CG11906, nom
columnar neuron T1	Sox102F, oc, Ets65A, hbn, Awh
cone cell	grh	lz, CG10348
copper cell	Eip78C, lab, Ptx1, kay	Ets21C	CG8159
crop	dl, scro, h, knrl, tup	drm, kni
crystal cell	lz, Rel, E(spl)mbeta-HLH	pnr, Odj
cyst cell branch a	luna, nub, CG43689, CG32532, NFAT	bin, CG18764	cato
cyst cell branch b	CG3726, luna, CG32532, NFAT, Six4		H2.0
cyst cell intermediate	NFAT, luna, dl, fru	sage
cyst stem cell	CG3726, chinmo, aop, dsx, ci, fru, apt	zld, croc, tj, bowl, Hesr, CG1529, bin, Lime
distal medullary amacrine neuron Dm10	Lim3, SoxN, tup, toy	ey, CG11294
distal medullary amacrine neuron Dm11	chinmo, tj, Met, chn, CG9650	Hsf, CG12236, CG18265, CG31612, Deaf1, CG17803, Smox, fd59A, CG10631, CG17802, zf30C, MTA1-like
distal medullary amacrine neuron Dm12	oc	fd59A, CG4328, Lmx1a
distal medullary amacrine neuron Dm3	tup	CG7368, hbn	ATbp, Oli, CG18599, CG15269
distal medullary amacrine neuron Dm8	CG9650, scro	fd59A
distal medullary amacrine neuron Dm9	oc	fd59A	Fer3
dopaminergic neuron		fd102C, lov, RunxA, CG4820, Kr	lms, CG11560, Dbx, CG18599, CG18764, pad
dopaminergic PAM neuron	pros, dati	Fer2, fd102C, RunxA, dmrt99B
dorsal appendage forming follicle cell	CG9932, ush, sim, Glut4EF, srp, fru, Sox14	peb
dorsal rim area	Usf, bin, trem, Camta, vri, MBD-R2, oc, CG34376, Crg-1, Pph13, CG14710, CG15514, Hmx, Sidpn, Clamp, CG10462, CG2202, Hr78, gl, TFAM, CG11560, dwg
early cyst cell 1	CG3726, chinmo, aop, tj, Eip78C, dsx, bowl, sd, fru, ci	croc, Hesr, E(spl)m3-HLH, CG32532, CG1529, bin	H2.0, E(spl)mdelta-HLH
early cyst cell 2	CG3726, Usf, chinmo, dsx, rgr, apt, CG32532, bin
early elongation stage spermatid	tHMG2	tHMG1, CG12104, CG4707	Dlip1
early-mid elongation-stage spermatid	tHMG2	tHMG1, CG12104, CG4707	HLH54F
ejaculatory bulb	lbl, retn, unc-4, gsb-n, Eip78C, CrebA, OdsH, svp, vvl, Abd-B, h, lbe	gsb
ejaculatory bulb epithelium	retn, gsb-n, inv, odd, klu, en, Abd-B, gsb, h
ensheathing glial cell	ct, zfh2	repo, CG34367, CG10654, opa
enteroblast	E(spl)mbeta-HLH, klu, Sox21a, Myc, Sox100B	esg, Ets21C, E(spl)m3-HLH, CG34376	E(spl)mgamma-HLH
enterocyte of anterior adult midgut epithelium	Eip74EF, nub, vnd, exex	Plzf
enterocyte of posterior adult midgut epithelium	Eip74EF, GATAe, nub, sug, sens-2, jing, kay	Plzf, CG2120, bigmax
enterocyte-like	caup, Lim3, mirr	HGTX, exex
enteroendocrine cell		Lmx1a, dimm, CG18265	tap, ind, HLH54F
eo support cell	sv	Su(H), kni, B-H1, Sox15, Dll, B-H2	Myb, lmd
epidermal cell of the abdominal posterior compartment	grh, knrl, Atf3	dysf, E5, ems, eg, Awh	CG31441, slbo, CG4282
epidermal cell that specialized in antimicrobial response		grh
epithelial cell	grh, Ets98B	CG10348, Dfd, dysf	ems, gem
escort cell	mirr, mld, bowl, ci	rib, E(spl)m3-HLH, tj	E(spl)m7-HLH, tll, E(spl)mdelta-HLH, sna, l(1)sc, hkb, E(spl)mgamma-HLH, gcm2, CG13287, ich, E(spl)m8-HLH, Kr, tin, E(spl)m5-HLH
eye photoreceptor cell	oc, vri, gl	Crg-1, Pph13, Hmg-2, Sidpn	CG16863, ro
female reproductive system		E5, ems, btd, eg
follicle cell	Mondo, br, Six4, Myc	jumu, tj
follicle cell St. 9+	Myc, Six4, ush, cbt	CG31441, CG2712, CG14050, Hmg-2, Sox14	Br140
follicle stem cell and prefollicle cell	aop, ci, mirr, apt, mamo	cas, so, ken, rgr
gamma Kenyon cell	toy, Hr38, ey, dac	Hr51, Oli
germ cell stage 4 and later		Aef1, phol, CG2678, stwl, Phs, CG17359, Nf-YA, CG15812, CG14965, CG1529, pzg, Meics, CG10654, CG2199	CG13775, CG3032, E(spl)mgamma-HLH, E(spl)m5-HLH
germline cell		Aef1, Br140, CG12744, stc, woc, CG10654, bcd, Atf-2, ken, CG10979, CG15435, Bap111, Ssrp, tef, usp, CG10959, Lime, CG9890, zld, Nf-YC, Spps, CG4360, TFAM, CG17829	Myb, CG14860, zen
germline cell, unknown stage	Sox102F, Mitf, fuss, pho	Ets97D, CG11696, Aef1, Lime, fd102C, Nf-YC, prg, Hmg-2, Bap111, bcd, CG2199	CG3032, ranshi, CG44002, CG17186, CG13775
gustatory receptor neuron	ss, pros	Sidpn, Fer1, rib, B-H1, Rx	ase
gustatory receptor neuron of the labellum	grn, pb, ss, pros, Scr	Rx	CG7786, C15, tap
hemocyte	pnt, pnr, zfh1, ush	ham, Ets21C, Rel
indirect flight muscle	salm, mld, NfI	CG11617, dysf, Kah, vri, CG14655, CG32121, net	slbo
intestinal stem cell		esg, jumu, Sox21a, CG34376, exex, Ets21C, Sox100B	E(spl)mdelta-HLH, sna, HLH3B, seq, sc
Johnston organ neuron		run, RunxA, al, fd3F	hkb
Kenyon cell	ey, Hr51	danr, dati	hkb, HLH4C, CG13287, Dbx, slou, HHEX
labral sense organ mechanosensory neuron	pb, ham	Scr, B-H1	hkb
lamina intrinsic amacrine neuron Lai	CG9650, oc	fd59A
lamina monopolar neuron L1	svp	slp2, CG4496	dan
lamina monopolar neuron L2	scro, grn	slp2, CG4496	CG13894, dan
lamina monopolar neuron L3	erm, scro, grn, dac	CG13894
lamina monopolar neuron L4	scro, grn	CG18265, dan, ap, dac, bsh	danr, CG4496
lamina monopolar neuron L5	pdm3	slp2, bsh	CG13894, gt
lamina wide-field 1 neuron		Fer2, opa	amos, CG15435
lamina wide-field 2 neuron	Hr38	hbn, Fer2, opa, rn	nerfin-1
late cyst cell branch a	so, Optix, jing	salm, net
late cyst cell branch b	so, Ubx, salm, mod(mdg4), CG4374, Dll	Neu2
late primary spermatocyte	CG34367, tHMG2, dmrt93B, twi, tHMG1, dac, Zif, CG32121	topi, ouib, lmd, CG11970, dan, CG6813, vis, C15, ftz, CG13617, CG8478	gcm2
leg muscle motor neuron	rn	Kr	CG13287
leg taste bristle chemosensory neuron	ss, pros	Rx, B-H1, rib, B-H2	wor
lobula columnar neuron LC10	toy, ham	ap, CG43689, D	Oli, CG3032, CG16863
lobula columnar neuron LC12		CG8301	ato, CG3032, ATbp, Ets96B, slou
lobula columnar neuron LC17	toy	kn	nerfin-1
main body follicle cell ca. until St. 5	aop, br, mld, ci, fru, apt, ct, Six4	E(spl)m3-HLH, tj	E(spl)m7-HLH
male accessory gland	toe, twi	lms, Lpt, prd	tll
male accessory gland main cell	toe	lms, prd
male accessory gland secondary cell	abd-A, dve, Eip78C, Abd-B, Dr	prd, bigmax
male germline differentiating cell	tHMG2	CG30431, CG8478, tHMG1, gcm, CG12104, CG8388, Atf-2	amos, Asciz, ro, hkb, btn
male gonad associated epithelium	retn, vri, ham, Lim1	Dr, sage, abd-A, net	sisA
male reproductive tract muscle	caup, disco-r, elB	CG11617, noc, ara, disco, Poxm	FoxL1, CG33557
maxillary palp olfactory receptor neuron	pb	slp2	btd, unpg
maxillary palpus	Sp1, sv, ss, Dll	E5, ems, ovo, B-H1, Sox15, Dfd, B-H2
mechanosensory neuron of haltere	CG32006, dati	eyg
mechanosensory neuron of leg chordotonal organ	Antp, CG9650	Rx, erm, CG18265, fd3F	Kr
medullary intrinsic neuron Mi1		bsh
medullary intrinsic neuron Mi15	Ets65A	fd59A	gt, HHEX
medullary intrinsic neuron Mi4	Lim3, SoxN	run, D, Sox21b, ey, rn
medullary intrinsic neuron Mi9	SoxN	Sox21b, Usf, D	CG18599
mid-late elongation-stage spermatid	tHMG2	tHMG1	Prdm13, eve
mid-late proliferating spermatogonia	Phs, HmgD, D1	Ets97D, CG17361, CG31365, CG15436, stwl, CG17801, CG2199, Nf-YB, CG4318, Sry-delta, CG12942, CG6808, pad, CG33213, CG4936, CG3995, p53	fd19B, ac
midgut			Myb, term, CG10274, Neu2, CG18764, HHEX
midgut large flat cell	Eip74EF, nub, jing, CG34376	Plzf, exex
multidendritic neuron	sens-2	Antp, dimm, opa, kn	amos, btd, Kr
muscle cell		net, Kah, CG14655, Mrtf, CG32121	CG33557, CG11617, slbo, nau
neuron of haltere		rn	CG3032
nociceptive neuron	sens-2, kn	CG8388	CG3032
ocellus retinula cell	oc, gl	CG12071, Pph13, Hmx, Crg-1	seq, Oaz, Nf-YA
octopaminergic/tyraminergic neuron		lov	ro, nerfin-2, HLH4C, dan
olfactory receptor neuron			nerfin-2, unpg
olfactory receptor neuron, coeloconics	Dll, acj6, zfh2		ind
optic-lobe-associated cortex glial cell	ab	repo, sens-2
outer photoreceptor cell	Crg-1, oc, retn, gl	CG6808, Pph13, rgr, Sidpn	seq
ovarian sheath muscle	disco-r	disco	CG14860, zen, CG33557
ovary cell		Aef1, Spps, CG3847, Br140, CG12744, usp	zen, bcd, CG4282
oviduct	sim, abd-A, luna, ush	Poxm
pericerebral adult fat mass	disco-r, Ets98B	CG30431, CG34376, disco, sug, Dr	CG14050, Mabi
perineurial glial sheath	pdm3	repo, Drgx	Myb
peripheral glial cell		repo, Drgx, slp1
pheromone-sensing neuron	ss, pros	Rx, B-H1, rib, B-H2
photoreceptor	Crg-1, oc, gl	CG6808, Pph13	seq
photoreceptor cell R7	salm, gl, oc, salr	Crg-1, Pph13, Hmx, Sidpn	seq
photoreceptor cell R8	gl, oc, vri, salm, salr	Hmx, Sidpn, Crg-1, Pph13, CG10462, sens	seq, CG6808, HLH3B
photoreceptor-like		RunxA	dmrt11E, Dbx, Hr83
pigment cell	sv, Ets98B	grh, B-H2
polar follicle cell	mamo, cas, jing, tj	dpn, E(spl)m7-HLH, CG18764	slbo, E(spl)m5-HLH
post-mitotic endocycling nurse cell		E2f2, CG9890, CG17361, Gsc, CG17568, prg, E(var)3-9, Clamp, insv, CG10462, bcd	CG8319, CG17328, zen
post-mitotic germ cell early 16-cell cyst	zfh1, mod(mdg4)	CG31365, polybromo, M1BP, CG11902, CG8319, woc, CG17802, bcd, hb, CG10979, E(var)3-9, Sry-delta, wdn, CG3995, sqz, CG2678, Cp190, Odj, Ets97D, CG11696, Nf-YC, Spps, CG4360, CG17801, jumu, CG17186, CG33213	zen, ranshi, CG31441, CG2712, ZIPIC, CG18764, Pbp95
posterior midgut*	Atf3, bab2, odd, drm, GATAe, cad, sug	bigmax, CG2120, sob, p53	gcm2
posterior terminal follicle cell ca. St. 5-8	tj, Mondo, br, HmgZ, CrebA, peb, mid, H15, jing	CG31612, CG1529, CG15011, slbo, CG11398, brk	Dbx
Poxn neuron	grn, pros, Poxn, Sox21b, ara, dati	Dr, D, HLH3B
prefollicle cell/stalk follicle cell	rgr, Myc, apt, mamo, cas	jumu, so	Plzf, CG13775
principal cell*		ERR, bigmax
proximal medullary amacrine neuron Pm2	Eip78C, Hmx, Hr38	CG6654, CG11294, TfAP-2, gt	CG4424, dmrt11E, CG5245
proximal medullary amacrine neuron Pm4	Sox21b, Vsx2	ey, RunxB, rn	slou, HHEX
sacculus/arista neuron	disco-r	rib	fd96Cb, fd96Ca
scolopidial neuron	CG9650	Rx, CG43689, fd3F	gt
secretory cell of the male reproductive tract	lbl, unc-4, gsb-n, toe, CrebA, svp	lms, OdsH, prd, gsb, lbe
seminal vesicle	retn, Eip78C, ham, Abd-B, Lim1	Dr, Poxm, sage
sensory neuron	ss	Rx, B-H1, rib	btd, CG3032
skeletal muscle of head		Kah, CG11617
spermatocyte	tHMG2, twi, tHMG1, dac, Zif	CG11970, CG7691, CG8478, dmrt93B, CG30431, topi, ouib, C15, CG12104, CG34367, CG7386, kmg, CG4707, ftz, CG13617, CG15073, CG6813, vis, dsf, CG8388	HLH54F, cato, CG15336, CG9876, Prdm13, eve, wor
spermatocyte 0	Phs, D1	CG31365, prg, CG44002, CG17359, stwl, CG17385, Sry-delta, CG12942, Pbp95, CG3995, CG15436, p53, Asciz, CG4360, dany, CG4318, CG17612, CG15812, Meics	CG9876, fd19B
spermatocyte 1	stwl, Phs, dany, CG17385, p53	CG31365, polybromo, CG15710, prg, CG44002, CG17359, CG11902, CG16863, CG8319, CG17328, CG12942, CG18011, Pbp95, CG5245, CG4730, CG3995, CG15436, kmg, tef, CG14965, Asciz, CG10366, CG9876, CG4318, CG17612, CG15812, CG14860, CG33213, CG1602, CG3281, Meics, az2	fd19B
spermatocyte 2	CG31365, polybromo, CG15710, stwl, Phs, dany, CG17385, kmg, insv, OdsH, CG17612, M1BP, CG2116, achi, CG4820, CG3995, Meics	CG17568, CG44002, CG17359, CG1663, CG13123, ZIPIC, CG16863, CG11906, CG17328, CG9215, topi, CG12942, CG18011, CG5245, CG4730, CG14711, CG15436, tef, CG14965, CkIIalpha-i1, Hmg-2, Asciz, CG17801, CG10366, CG9876, CG4318, CG15812, CG33213, CG10669, CG1602, CG3281, az2	fd19B
spermatocyte 3	polybromo, CG15710, CG17568, CG17359, insv, CG1663, D19B, M1BP, ZIPIC, CG7691, CG4820, Zif, CG11906, CG9215, stwl, Phs, CG17385, topi, CG15011, CG12942, CG12104, CG18011, CG3995, CG14711, CG15436, CG7386, kmg, OdsH, CG13617, CG14965, Odj, CkIIalpha-i1, Hmg-2, E2f2, Asciz, dany, NC2beta, CG10366, CG4318, CG6813, CG17612, CG15812, CG2116, achi, CG33213, Meics, nom	amos, CG17328, CG17801, ouib, az2, CG13123, CG6808, CG16863, CG2129, CG15435, CG1602, CG5245, CG4730, CG3281, Atf-2	CG15336, CG7963
spermatocyte 4	CG15710, CG17568, CG11970, CG1663, CG13123, D19B, CG12744, M1BP, CG16863, CG7691, CG4820, Zif, Lpt, CG11906, Atf-2, CG8478, CG9215, Phs, CG17385, topi, Sry-delta, CG12942, maf-S, CG12104, CG18011, CG4730, CG3995, CG14711, CG15436, CG7386, Dlip1, kmg, OdsH, CG4707, CG13617, CG14965, Odj, CkIIalpha-i1, Hmg-2, E2f2, CG9890, Asciz, lov, dany, CG11294, CG10366, CG4318, NC2beta, CG6813, vis, CG17612, C…	amos, CG17328, CG4424, ouib, wor, CG6808, ZIPIC, dsf, CG1602, CG18262, CG5245, CG4854	Prdm13, CG7963
spermatocyte 5	D1, CG11970, CG1663, CG13123, tHMG1, D19B, M1BP, CG7691, CG4820, Zif, Atf-2, CG8478, CG30431, CG9215, CG17385, topi, Sry-delta, maf-S, CG10348, CG12104, CG4730, CG3995, CG14711, CG34367, CG15436, CG7386, Dlip1, Doc1, kmg, CG4707, CG13617, CG14965, Odj, CkIIalpha-i1, Hmg-2, tHMG2, Asciz, CG15073, dany, CG11294, CG4318, NC2beta, CG6813, vis, CG15812, twi, NC2alpha, achi, CG2129, dsf, CG33213, CG838…	amos, CG4424, ouib, CG16863, CG4854	wor, Prdm13, CG15336, CG7963
spermatocyte 6	CG11970, tHMG1, CG7691, CG4820, Zif, CG8478, dmrt93B, D, CG30431, CG9215, topi, CG10348, CG12104, CG34367, CG7386, Doc1, kmg, CG4707, CG13617, B-H2, tHMG2, CG15073, dany, NC2beta, CG6813, vis, CG17612, twi, NC2alpha, CG2129, CG8388	ouib, CG9876, CG4318, D19B, C15, ftz, dsf, eve, CG4730	cato, CG15336, CG7963, wor, Hr83
spermatocyte 7a	tHMG2, Doc1, twi, tHMG1, dac, Zif	CG7691, CG8478, dmrt93B, CG30431, topi, ouib, CG12104, CG10348, CG34367, CG7386, kmg, OdsH, ftz, CG13617, B-H2, CG15073, CG11294, CG4318, CG6813, vis, dsf	CG15336, CG9876, eve
spermatocyte cyst cell branch a	CG3726, Usf, luna, CG32532, NFAT
spermatocyte cyst cell branch b	CG3726, luna, CG32532, NFAT, bin	CG18764	cato, Prdm13, CG15269
spermatogonium	Phs, HmgD, D1	CG31365, prg, CG44002, M1BP, CG18262, CG17802, CG2199, stwl, esg, Sry-delta, CG12942, Meics, CG5245, CG4730, CG3995, CG2678, CG14965, Odj, CG10462, CG4936, CG17361, Asciz, Gsc, CG17801, CG4318, CG6808, CG33213, p53, az2	CG14860, ase, fd19B, ac
spermatogonium-spermatocyte transition	HmgD, D1	CG17361, phol, CG31365, sqz, CG12659, stwl, Sry-delta, CG13123, CG15812, CG14965, M1BP, wdn, Meics, CG4936, CG3281, CG2199	CG14860, fd19B
stalk follicle cell	aop, sim, Glut4EF, ci, fru, apt, mamo, ct	cas, brk, HmgZ	CG18011, ac
stretch follicle cell	aop, Hr4, tj, HmgZ, peb, apt, Six4	CG11398, sqz, slbo
subperineurial glial cell		slp2, repo, sens-2, slp1	CG14050
T neuron T2	acj6	RunxB, TfAP-2, ap, rn
T neuron T2a	acj6	TfAP-2, ap
T neuron T3		zld, RunxB
T neuron T4/T5	Sox102F, SoxN
T neuron T4/T5a-b	Sox102F, Drgx, SoxN	zld
T neuron T4/T5c-d	Sox102F, Drgx, SoxN	zld	Myb, dan
tendon cell	grh, Mrtf, Ets98B	ovo, CG10348, bs	CG13894, eve
terminal epithelial cell of testis	ham, Poxm, Lim1, luna
testis	lov, topi, CG11970, twi, vis, tHMG1, CG8478	wek, ro, CG4424, CG4318, CG9876, kmg, D19B, CG16863, CG18011, fd19B	Prdm13, Fer3, FoxL1, CG15336
tormogen cell	Su(H), sv, Dll, grn	lbl, ovo, pb, kni, Scr, B-H1, Sox15, Dfd, B-H2
transmedullary neuron Tm1	Drgx, scro	TfAP-2, ap
transmedullary neuron Tm2	scro, pdm3	TfAP-2, CG11085
transmedullary neuron Tm20	Sox102F, SoxN, scro, toy	erm, ap	CG11085, Oli
transmedullary neuron Tm29	br
transmedullary neuron Tm3a	scro	ap
transmedullary neuron Tm4	scro	TfAP-2
transmedullary neuron Tm5c	Sox21b, tup	CG12236, D, erm, Vsx1, Vsx2	Oli, sna, CG8301, Dbx, CG18262
transmedullary neuron Tm9	scro	ap, CG11085
transmedullary Y neuron TmY14	kn, Awh	CG13894, Oli, lov	hkb, slou
transmedullary Y neuron TmY4	Sox102F, SoxN	Vsx1, ap	CG10274, ATbp, CG16863
transmedullary Y neuron TmY5a	kn	Sox21b, ey, D
transmedullary Y neuron TmY8	Vsx1, Vsx2, vvl	ap	Fer3
visceral muscle	disco-r	lbl, Kah, CG14655, CG2116, bin	Pbp95, Spps
visceral muscle of the crop	Sox102F, Mrtf, pnt, zfh1, disco-r, hth	tio, Kah, CG14655, disco, bin	bap
visceral muscle of the midgut	Mrtf, bab1	slp2, bap, hb, Kah, CG14655	FoxL1, lmd, H2.0, HLH54F
young germ cell	HmgD, D1	Aef1, CG12659, prg, CG2712, CG12744, CG8319, CG18262, bcd, CG2199, CG17328, E(var)3-9, CG12942, Bap111, CG15514, CG2678, CG12391, tef, usp, CG4936, CG10959, E2f2, Ets97D, CG17361, CG9890, Nf-YC, TFAM, CG2116, CG17829, CG2129, CG4854	ase
