## supplementary tables for "Fly Cell Atlas: a single-cell transcriptomic atlas of the adult fruit fly": Table S4.xlsx

### Sheet: ReadMe
The spreadsheet fig6bcd_cluster_level_data provides the details to reproduce the plots in panels B, C and D in Fig6. The information about the columns are provided below.
Column	Details
annotation	v2_annotation column in Jaspers v2.1 annotation meta file
ncell_female	Number of female cells in the annotated cluster
ncell_male	Number of male cells in the annotated cluster
dsx_avg	Average DSX UMI in all cells in the annotated cluster
dsx_male_avg	Average DSX UMI in all male cells in the annotated cluster
dsx_female_avg	Average DSX UMI in all female cells in the annotated cluster
frac_biased	Fraction of genes that were detected either male biased or female biased among 8347 genes that were sexbiased in at least one cluster (see Methods)
frac_male_biased	Fraction of genes that were detected either male biased among 8347 genes that were sexbiased in at least one cluster (see Methods)
frac_female_biased	Fraction of genes that were detected female biased among 8347 genes that were sexbiased in at least one cluster (see Methods)
dsx_level	Binary dsx expression level using cutoff of 0.1

### Sheet: fig6bcd_cluster_level_data
annotation	ncell_female	ncell_male	dsx_avg	dsx_male_avg	dsx_female_avg	frac_biased	frac_male_biased	frac_female_biased	dsx_level
adult Malpighian tubule principal cell	676	1487	17.5123	16.7566	19.1746	0.37025	0.0138049	0.356445	expressed
adult Malpighian tubule principal cell of lower segment	1336	1373	16.8272	14.6023	19.1138	0.125485	0.00868621	0.116799	expressed
cardiomyocyte, working adult heart muscle (non-ostia)	178	117	13.4102	14.0513	12.9888	0.221343	0.172018	0.0493253	expressed
crystal cell	110	38	9.55405	20.3947	5.80909	0.00480844	0.00217155	0.00263689	expressed
adult Malpighian tubule	33	31	8.48438	4.12903	12.5758	0.0210951	0.00372266	0.0173724	expressed
adult heart	8	12	8.35	9.75	6.25	0	0	0	expressed
adult midgut*	23	40	8.22222	11.975	1.69565	0.127966	0.108423	0.019544	expressed
adult oenocyte	2831	4423	7.81445	9.36242	5.39597	0.064371	0.0299364	0.0344346	expressed
enterocyte of anterior adult midgut epithelium	134	586	7.44167	7.52389	7.08209	0.0245075	0.00884132	0.0156662	expressed
adult Malpighian tubule principal cell of initial segment	757	666	7.39494	6.81682	7.90357	0.350085	0.00915154	0.340934	expressed
posterior midgut*	53	24	6.87013	3.70833	8.30189	0.00651466	0.000465333	0.00604933	expressed
midgut large flat cell	53	201	6.76378	6.93532	6.11321	0.00837599	0.00682488	0.00155111	expressed
adult Malpighian tubule stellate cell of main segment	941	671	5.96588	4.87779	6.74176	0.191717	0.00449822	0.187219	expressed
adult salivary gland	563	371	5.05996	2.71429	6.60568	0.100047	0.00434311	0.0957034	expressed
enterocyte of posterior adult midgut epithelium	147	404	4.5118	4.7599	3.82993	0.0198542	0.0113231	0.0085311	expressed
adult Malpighian tubule principal cell of lower ureter	160	130	4.29655	4.89231	3.8125	0.0366062	0.00217155	0.0344346	expressed
adult differentiating enterocyte	104	180	4.26761	4.23333	4.32692	0.0257484	0.00682488	0.0189235	expressed
adult fat body	13402	11429	3.80814	4.60933	3.12491	0.136653	0.114317	0.022336	expressed
adult peripheral neuron of the heart	125	125	3.272	5.672	0.872	0.0220257	0.00387777	0.018148	expressed
adult heart ventral longitudinal muscle	215	383	3.00167	4.09399	1.05581	0.0257484	0.012564	0.0131844	expressed
adult alary muscle	285	539	2.94175	3.30056	2.26316	0.0108578	0.00915154	0.00170622	expressed
copper cell	10	80	2.72222	2.8875	1.4	0.000155111	0.000155111	0	expressed
adult midgut enterocyte	114	153	2.45693	2.54248	2.34211	0.01396	0.0099271	0.00403288	expressed
visceral muscle	16	11	2.37037	3.90909	1.3125	0	0	0	expressed
adult ostium	16	40	2.32143	2.85	1	0.000930665	0.000310222	0.000620444	expressed
adult hindgut*	19	7	2.30769	0	3.15789	0	0	0	expressed
adult abdominal pericardial cell	318	237	2.23063	0.156118	3.77673	0.176826	0.00294711	0.173879	expressed
adult enterocyte	46	31	2.20779	2.67742	1.8913	0.00124089	0.000620444	0.000620444	expressed
cardia (1)	709	363	2.08862	1.98072	2.14386	0.0286955	0.00961688	0.0190786	expressed
adult pylorus	115	66	1.39779	1.18182	1.52174	0.00915154	0.00480844	0.00434311	expressed
adult Malpighian tubule bar-shaped cell of initial segment	206	136	1.34795	1.08088	1.52427	0.0316426	0.00310222	0.0285404	expressed
enterocyte-like	403	580	1.32553	1.05517	1.71464	0.0687141	0.00449822	0.0642159	expressed
pericerebral adult fat mass	110	78	1.32447	2.47436	0.509091	0.0201644	0.0155111	0.00465333	expressed
enteroendocrine cell	99	31	1.26923	1.93548	1.06061	0.000310222	0.000310222	0	expressed
cardia (2)	171	127	1.25503	1.26772	1.24561	0.0136498	0.00310222	0.0105475	expressed
enteroblast	107	95	1.24257	0.894737	1.5514	0.0142702	0.00217155	0.0120987	expressed
sensory neuron	78	91	1.23077	0.813187	1.71795	0.00527377	0.000930665	0.00434311	expressed
adult hindgut	171	135	1.16993	1.73333	0.725146	0.02094	0.00480844	0.0161315	expressed
indirect flight muscle	5497	2710	1.12989	1.92731	0.736766	0.0496355	0.0102373	0.0393982	expressed
epithelial cell	26626	25555	1.11387	1.15383	1.07553	0.0238871	0.0117884	0.0120987	expressed
crop	2942	1577	1.03386	0.712112	1.20632	0.100202	0.0764697	0.023732	expressed
muscle cell	28355	17094	1.02405	1.56002	0.700935	0.0626648	0.0390879	0.0235769	expressed
visceral muscle of the midgut	196	64	0.784615	1.07812	0.688776	0.00310222	0.002792	0.000310222	expressed
perineurial glial sheath	114	401	0.660194	0.695761	0.535088	0.0231115	0.00558399	0.0175275	expressed
cell body glial cell	360	350	0.611268	0.722857	0.502778	0.0260586	0.00899643	0.0170622	expressed
tormogen cell	249	170	0.603819	0.576471	0.62249	0.00310222	0.00186133	0.00124089	expressed
adult tracheal cell	6013	4477	0.58246	0.672995	0.515051	0.0874826	0.0178378	0.0696448	expressed
adult brain cell body glial cell	24	40	0.53125	0.5	0.583333	0.00201644	0.00170622	0.000310222	expressed
adult esophagus	274	196	0.504255	0.479592	0.521898	0.00310222	0.000930665	0.00217155	expressed
peripheral glial cell	687	979	0.503001	0.559755	0.422125	0.00170622	0.000620444	0.00108578	expressed
adult brain perineurial glial cell	799	697	0.393717	0.527977	0.276596	0.00480844	0.000930665	0.00387777	expressed
cone cell	2481	2536	0.389874	0.467271	0.310762	0.00635955	0.00201644	0.00434311	expressed
intestinal stem cell	142	137	0.387097	0.357664	0.415493	0.00418799	0.00310222	0.00108578	expressed
adult midgut-hindgut hybrid zone	209	56	0.384906	0.464286	0.363636	0.00325733	0.000930665	0.00232666	expressed
eo support cell	228	278	0.375494	0.467626	0.263158	0.0196991	0.002792	0.0169071	expressed
tendon cell	135	104	0.372385	0.105769	0.577778	0.00449822	0.000775555	0.00372266	expressed
visceral muscle of the crop	153	44	0.329949	0.477273	0.287582	0.00294711	0.00217155	0.000775555	expressed
epidermal cell of the abdominal posterior compartment	47	20	0.313433	0.35	0.297872	0.00170622	0.000310222	0.001396	expressed
skeletal muscle of head	804	663	0.302658	0.380091	0.238806	0.00201644	0.000620444	0.001396	expressed
ensheathing glial cell	768	741	0.267727	0.259109	0.276042	0.00635955	0.00387777	0.00248177	expressed
adult renal stem cell	1627	631	0.246236	0.236133	0.250154	0.0201644	0.00558399	0.0145804	expressed
adult reticular neuropil associated glial cell	340	390	0.238356	0.235897	0.241176	0.00822088	0.00108578	0.0071351	expressed
maxillary palpus	262	387	0.234206	0.294574	0.145038	0.00403288	0.00186133	0.00217155	expressed
CNS surface associated glial cell	19	47	0.227273	0.276596	0.105263	0.000465333	0.000310222	0.000155111	expressed
adult antenna glial cell	900	955	0.217251	0.257592	0.174444	0.000930665	0.000620444	0.000310222	expressed
epidermal cell that specialized in antimicrobial response	891	128	0.213935	0.3125	0.199776	0.0322631	0.0178378	0.0144253	expressed
adult glial cell	689	838	0.212836	0.21957	0.204644	0.0141151	0.0057391	0.00837599	expressed
multidendritic neuron	50	28	0.205128	0	0.32	0.000775555	0.000465333	0.000310222	expressed
adult neuron	153	286	0.198178	0.0699301	0.437909	0.0249729	0.0071351	0.0178378	expressed
leg muscle motor neuron	202	116	0.169811	0.146552	0.183168	0.0085311	0.00108578	0.00744532	expressed
subperineurial glial cell	259	324	0.168096	0.182099	0.150579	0.0164418	0.00325733	0.0131844	expressed
midgut	58	2	0.166667	0	0.172414	0	0	0	expressed
adult ventral nervous system	5161	4332	0.142105	0.101801	0.175935	0.0386226	0.00884132	0.0297813	expressed
hemocyte	3935	2967	0.110403	0.115942	0.106226	0.0218706	0.0164418	0.00542888	expressed
maxillary palp olfactory receptor neuron	269	472	0.099865	0.103814	0.0929368	0.00604933	0.00356755	0.00248177	unexpressed
principal cell*	204	57	0.0996169	0.298246	0.0441176	0.106251	0.00325733	0.102994	unexpressed
bitter-sensitive labellar taste bristle	79	67	0.0890411	0.134328	0.0506329	0.000775555	0.000620444	0.000155111	unexpressed
photoreceptor cell R8	672	725	0.0858984	0.0951724	0.0758929	0.00372266	0.00108578	0.00263689	unexpressed
eye photoreceptor cell	17	19	0.0833333	0	0.176471	0.00961688	0.001396	0.00822088	unexpressed
labral sense organ mechanosensory neuron	180	216	0.0833333	0.0925926	0.0722222	0.000930665	0.000620444	0.000310222	unexpressed
ocellus retinula cell	42	18	0.0833333	0.166667	0.047619	0.000310222	0.000310222	0	unexpressed
optic-lobe-associated cortex glial cell	246	247	0.0811359	0.105263	0.0569106	0.00294711	0.001396	0.00155111	unexpressed
photoreceptor cell R7	214	238	0.0774336	0.0840336	0.0700935	0.00217155	0.001396	0.000775555	unexpressed
pheromone-sensing neuron	212	662	0.0743707	0.0060423	0.287736	0.0963239	0.000775555	0.0955483	unexpressed
gustatory receptor neuron	218	594	0.0689655	0.0151515	0.215596	0.0387777	0.000310222	0.0384675	unexpressed
adult peripheral nervous system	1633	3515	0.0674048	0.0722617	0.0569504	0.0628199	0.0456026	0.0172173	unexpressed
leg taste bristle chemosensory neuron	300	272	0.0594406	0.0661765	0.0533333	0.00682488	0.000620444	0.00620444	unexpressed
photoreceptor	76	413	0.0531697	0.0460048	0.0921053	0.00248177	0.00155111	0.000930665	unexpressed
adult optic chiasma glial cell	34	5	0.0512821	0	0.0588235	0	0	0	unexpressed
gustatory receptor neuron of the labellum	185	175	0.0416667	0.0628571	0.0216216	0.00155111	0.000775555	0.000775555	unexpressed
adult lamina epithelial/marginal glial cell	382	379	0.0354796	0.0369393	0.0340314	0.00248177	0.001396	0.00108578	unexpressed
scolopidial neuron	336	287	0.0321027	0.0139373	0.047619	0.00666977	0.000620444	0.00604933	unexpressed
lamina monopolar neuron L1	444	433	0.0296465	0.0484988	0.0112613	0.00155111	0.000620444	0.000930665	unexpressed
nociceptive neuron	7	28	0.0285714	0	0.142857	0	0	0	unexpressed
mechanosensory neuron	868	1414	0.0276074	0.00141443	0.0702765	0.0262137	0.001396	0.0248177	unexpressed
dopaminergic PAM neuron	126	146	0.0183824	0.0342466	0	0.001396	0.000620444	0.000775555	unexpressed
outer photoreceptor cell	2781	2979	0.0175347	0.0191339	0.0158216	0.00915154	0.00527377	0.00387777	unexpressed
columnar neuron T1	772	663	0.0167247	0.0211161	0.0129534	0.00403288	0.00108578	0.00294711	unexpressed
lobula columnar neuron LC12	31	34	0.0153846	0.0294118	0	0.000310222	0.000310222	0	unexpressed
medullary intrinsic neuron Mi4	327	282	0.0114943	0.0141844	0.00917431	0.001396	0.000465333	0.000930665	unexpressed
proximal medullary amacrine neuron Pm2	42	47	0.011236	0.0212766	0	0.000465333	0.000465333	0	unexpressed
Kenyon cell	39	55	0.0106383	0	0.025641	0.000620444	0.000465333	0.000155111	unexpressed
adult olfactory receptor neuron Gr21a/63a	182	194	0.0106383	0	0.021978	0.00232666	0.000930665	0.001396	unexpressed
transmedullary neuron Tm2	382	315	0.010043	0.00952381	0.0104712	0.00155111	0.000465333	0.00108578	unexpressed
T neuron T2a	315	265	0.00862069	0.00754717	0.00952381	0.00155111	0.000775555	0.000775555	unexpressed
lamina intrinsic amacrine neuron Lai	173	184	0.00840336	0.0108696	0.00578035	0.00124089	0.000620444	0.000620444	unexpressed
lamina monopolar neuron L5	286	227	0.00779727	0.00440529	0.0104895	0.00124089	0.000465333	0.000775555	unexpressed
medullary intrinsic neuron Mi15	150	107	0.0077821	0.00934579	0.00666667	0.000930665	0.000620444	0.000310222	unexpressed
gamma Kenyon cell	537	555	0.00732601	0.0144144	0	0.00341244	0.000930665	0.00248177	unexpressed
adult olfactory receptor neuron Or85a, Or43b	76	62	0.00724638	0.016129	0	0.000620444	0.000310222	0.000310222	unexpressed
centrifugal neuron C3	316	262	0.00692042	0.00381679	0.00949367	0.00108578	0.000465333	0.000620444	unexpressed
medullary intrinsic neuron Mi1	481	482	0.00623053	0.0103734	0.002079	0.002792	0.000930665	0.00186133	unexpressed
adult olfactory receptor neuron unknown type, Orco-	71	92	0.00613497	0	0.0140845	0.00155111	0.000310222	0.00124089	unexpressed
lamina wide-field 1 neuron	91	87	0.00561798	0	0.010989	0.000620444	0.000465333	0.000155111	unexpressed
olfactory receptor neuron	707	619	0.00527903	0.00646204	0.00424328	0.00542888	0.00170622	0.00372266	unexpressed
T neuron T2	295	284	0.00518135	0.00704225	0.00338983	0.00186133	0.000620444	0.00124089	unexpressed
transmedullary neuron Tm1	467	444	0.00439078	0.00675676	0.00214133	0.00232666	0.000620444	0.00170622	unexpressed
transmedullary neuron Tm9	126	113	0.0041841	0.00884956	0	0.000620444	0.000465333	0.000155111	unexpressed
adult olfactory receptor neuron Or47a, Or56a and likely other ORN types	270	227	0.00402414	0	0.00740741	0.000930665	0.000465333	0.000465333	unexpressed
adult olfactory receptor neuron Ir75d	231	292	0.00382409	0	0.00865801	0.00201644	0.000775555	0.00124089	unexpressed
distal medullary amacrine neuron Dm10	151	121	0.00367647	0	0.00662252	0.00124089	0.000465333	0.000775555	unexpressed
T neuron T3	310	264	0.00348432	0.00757576	0	0.001396	0.000775555	0.000620444	unexpressed
distal medullary amacrine neuron Dm8	148	147	0.00338983	0.00680272	0	0.000620444	0.000465333	0.000155111	unexpressed
lamina monopolar neuron L2	596	600	0.00334448	0.00166667	0.00503356	0.00325733	0.00217155	0.00108578	unexpressed
lamina monopolar neuron L4	300	319	0.00323102	0.0031348	0.00333333	0.00201644	0.000930665	0.00108578	unexpressed
lamina monopolar neuron L3	498	496	0.00301811	0.00201613	0.00401606	0.00263689	0.00155111	0.00108578	unexpressed
Johnston organ neuron	1867	1884	0.00266596	0.000530786	0.00482057	0.00356755	0.00124089	0.00232666	unexpressed
alpha'/beta' Kenyon cell	218	194	0.00242718	0.00515464	0	0.00108578	0.000465333	0.000620444	unexpressed
transmedullary Y neuron TmY5a	228	189	0.00239808	0.00529101	0	0.00108578	0.000620444	0.000465333	unexpressed
T neuron T4/T5a-b	774	611	0.00216606	0.00490998	0	0.00232666	0.000930665	0.001396	unexpressed
transmedullary neuron Tm3a	309	251	0.00178571	0.00398406	0	0.00108578	0.000465333	0.000620444	unexpressed
auditory sensory neuron	331	337	0.00149701	0	0.00302115	0.00170622	0.000620444	0.00108578	unexpressed
Poxn neuron	46	54	0	0	0	0.000620444	0.000465333	0.000155111	unexpressed
T neuron T4/T5	168	181	0	0	0	0.00124089	0.000620444	0.000620444	unexpressed
T neuron T4/T5c-d	334	309	0	0	0	0.00201644	0.000775555	0.00124089	unexpressed
adult olfactory receptor neuron Ir56a+, Orco-	73	108	0	0	0	0.000620444	0.000310222	0.000310222	unexpressed
adult olfactory receptor neuron Ir84a, Ir31a, Ir76a, Ir76b, Ir8a, Or35a	108	175	0	0	0	0.00170622	0.000775555	0.000930665	unexpressed
adult olfactory receptor neuron Or13a	23	24	0	0	0	0.000310222	0.000310222	0	unexpressed
adult olfactory receptor neuron Or22a, Or42b, Or59b	285	287	0	0	0	0.00294711	0.000930665	0.00201644	unexpressed
adult olfactory receptor neuron Or47b	155	209	0	0	0	0.00325733	0.00217155	0.00108578	unexpressed
adult olfactory receptor neuron Or65	167	154	0	0	0	0.00124089	0.000465333	0.000775555	unexpressed
adult olfactory receptor neuron Or67a and likely other unknown ORN types	489	553	0	0	0	0.00248177	0.00124089	0.00124089	unexpressed
adult olfactory receptor neuron Or67d	240	398	0	0	0	0.0099271	0.0085311	0.001396	unexpressed
adult olfactory receptor neuron Or88a	186	272	0	0	0	0.00155111	0.000775555	0.000775555	unexpressed
adult olfactory receptor neuron Or92a	126	119	0	0	0	0.00108578	0.000465333	0.000620444	unexpressed
adult olfactory receptor neuron acid-sensing, Ir64a	43	54	0	0	0	0.00124089	0.000310222	0.000930665	unexpressed
adult olfactory receptor neuron acid-sensing, Ir75a/b/c, Ir64a	148	194	0	0	0	0.00155111	0.00108578	0.000465333	unexpressed
alpha/beta Kenyon cell	241	244	0	0	0	0.00201644	0.000930665	0.00108578	unexpressed
antennal lobe projection neuron	7	16	0	0	0	0	0	0	unexpressed
antennal trichoid sensillum at4	3	4	0	0	0	0	0	0	unexpressed
centrifugal neuron C2	255	211	0	0	0	0.00108578	0.000465333	0.000620444	unexpressed
distal medullary amacrine neuron Dm11	2	2	0	0	0	0	0	0	unexpressed
distal medullary amacrine neuron Dm12	51	42	0	0	0	0.000465333	0.000310222	0.000155111	unexpressed
distal medullary amacrine neuron Dm3	139	116	0	0	0	0.000775555	0.000465333	0.000310222	unexpressed
distal medullary amacrine neuron Dm9	95	127	0	0	0	0.000775555	0.000310222	0.000465333	unexpressed
dopaminergic neuron	10	10	0	0	0	0	0	0	unexpressed
dorsal rim area	1	1	0	0	0	0	0	0	unexpressed
lamina wide-field 2 neuron	106	101	0	0	0	0.000775555	0.000620444	0.000155111	unexpressed
lobula columnar neuron LC10	80	93	0	0	0	0.000775555	0.000620444	0.000155111	unexpressed
lobula columnar neuron LC17	153	174	0	0	0	0.00124089	0.000775555	0.000465333	unexpressed
mechanosensory neuron of haltere	284	404	0	0	0	0.0131844	0.0128742	0.000310222	unexpressed
mechanosensory neuron of leg chordotonal organ	108	103	0	0	0	0.000465333	0.000310222	0.000155111	unexpressed
medullary intrinsic neuron Mi9	130	105	0	0	0	0.000775555	0.000465333	0.000310222	unexpressed
neuron of haltere	141	70	0	0	0	0.00635955	0.00434311	0.00201644	unexpressed
octopaminergic/tyraminergic neuron	51	58	0	0	0	0.000465333	0.000465333	0	unexpressed
olfactory receptor neuron, coeloconics	169	123	0	0	0	0.001396	0.000620444	0.000775555	unexpressed
photoreceptor-like	61	32	0	0	0	0.000775555	0.000775555	0	unexpressed
proximal medullary amacrine neuron Pm4	31	30	0	0	0	0.000465333	0.000465333	0	unexpressed
sacculus/arista neuron	167	191	0	0	0	0.00124089	0.000465333	0.000775555	unexpressed
transmedullary Y neuron TmY14	68	75	0	0	0	0.000465333	0.000465333	0	unexpressed
transmedullary Y neuron TmY4	66	58	0	0	0	0.000465333	0.000465333	0	unexpressed
transmedullary Y neuron TmY8	203	160	0	0	0	0.000930665	0.000620444	0.000310222	unexpressed
transmedullary neuron Tm20	129	121	0	0	0	0.000775555	0.000465333	0.000310222	unexpressed
transmedullary neuron Tm29	58	52	0	0	0	0.000310222	0.000310222	0	unexpressed
transmedullary neuron Tm4	294	229	0	0	0	0.00108578	0.000620444	0.000465333	unexpressed
transmedullary neuron Tm5c	88	71	0	0	0	0.000620444	0.000465333	0.000155111	unexpressed
